# Photostimulation Improves Maturation of Human Photoreceptors

**DOI:** 10.1101/2025.07.17.665282

**Authors:** Canan Celiker, Eva Hruba, Konstantina Kyriakou, Birthe Dorgau, Francisco Molina Gambin, Kamila Weissova, Lucie Englmaier, Nadezda Vaskovicova, Michael A. Savage, Gerrit Hilgen, Evelyne Sernagor, Alejandro Garanto, Majlinda Lako, Tomas Barta

## Abstract

The human retina contains photoreceptor cells that detect light and enable vision. The development of these cells involves a tightly regulated cascade of structural and molecular events, and their dysfunction leads to irreversible blindness in many retinal diseases. Human retinal organoids derived from stem cells have become powerful tools to model retinal development and disease, but they often remain immature and lack key features required for full function. Light is not only the sensory target of photoreceptors but also an important developmental signal *in vivo*. However, light has rarely been used as a deliberate stimulus during *in vitro* differentiation. Here we show that exposing retinal organoids to rhythmic light flicker at a specific frequency enhances photoreceptor maturation across multiple levels. This stimulation improves the development of outer segments, accelerates the transcriptional transition from precursor to mature photoreceptors, and strengthens functional connectivity with downstream neurons. These findings identify patterned light as a potent and physiologically relevant signal for driving retinal development *in vitro*. This approach represents a non-invasive and easily scalable method for improving the quality of retinal organoids, with implications for disease modelling, drug discovery and the preparation of photoreceptors for cell-based therapies.
