## Supplemental Table 1 for "Photostimulation Improves Maturation of Human Photoreceptors"

p_val	avg_log2FC	pct.1	pct.2	p_val_adj	cluster	gene
0	7.6090208336291	0.925	0.042	0	Astrocytes	SPARCL1
0	5.78481383439822	0.845	0.054	0	Astrocytes	MGST1
0	6.20509707109173	0.865	0.09	0	Astrocytes	IGFBP5
0	6.79002241397101	0.79	0.028	0	Astrocytes	GPC3
0	5.60270573317733	0.806	0.054	0	Astrocytes	TPBG
0	6.65263176693253	0.726	0.016	0	Astrocytes	S100A10
0	6.26985243526094	0.714	0.01	0	Astrocytes	HOXB2
0	6.47019482485366	0.722	0.033	0	Astrocytes	S100B
0	8.69210001495685	0.69	0.003	0	Astrocytes	HOXB7
0	9.17000301919073	0.687	0.002	0	Astrocytes	HOXB5
0	6.40845485506962	0.663	0.019	0	Astrocytes	WLS
0	6.8954037792001	0.623	0.009	0	Astrocytes	FAM181B
0	8.77928172979598	0.615	0.002	0	Astrocytes	HOXB6
0	7.06501354553202	0.603	0.005	0	Astrocytes	HOXB3
0	8.87593318743183	0.595	0.003	0	Astrocytes	AC092957.1
0	6.05174264468634	0.607	0.02	0	Astrocytes	RFX4
0	7.10068973573989	0.603	0.031	0	Astrocytes	HOTAIRM1
0	8.50520325037799	0.563	0.002	0	Astrocytes	HOXB-AS3
0	7.08679852052959	0.528	0.006	0	Astrocytes	LINC02381
0	8.27668342022744	0.48	0.01	0	Astrocytes	GFAP
0	7.01312752155131	0.48	0.024	0	Astrocytes	HOPX
0	5.92118939938367	0.46	0.009	0	Astrocytes	ANKFN1
0	9.39004930170459	0.433	0.001	0	Astrocytes	HOXA5
0	8.68976978924361	0.429	0.003	0	Astrocytes	PPP1R17
0	9.14153065784467	0.421	0.001	0	Astrocytes	HOXA3
0	8.64702272649133	0.393	0.001	0	Astrocytes	HOXB8
0	6.10314012815765	0.397	0.011	0	Astrocytes	BCAN
0	9.86392000739626	0.365	0.001	0	Astrocytes	HOXC8
0	6.23948668008101	0.369	0.009	0	Astrocytes	SKAP1
0	9.01715468545611	0.357	0.001	0	Astrocytes	HOXA7
0	7.28301738651559	0.353	0.003	0	Astrocytes	ANGPT1
0	8.67926376240074	0.345	0	0	Astrocytes	HOXC6
0	5.85914718687712	0.341	0.008	0	Astrocytes	VWA3A
0	8.96619719117603	0.325	0.001	0	Astrocytes	HOXC4
0	7.83790870876136	0.321	0.001	0	Astrocytes	PANTR1
0	6.45655226662167	0.325	0.008	0	Astrocytes	FOXJ1
0	8.6749458105714	0.313	0.001	0	Astrocytes	HOXB9
0	8.46730632468677	0.31	0.001	0	Astrocytes	HOXB4
0	9.58335459983922	0.306	0.001	0	Astrocytes	PAX3
0	10.1858159745956	0.302	0	0	Astrocytes	POU3F3
0	10.1403786528808	0.302	0	0	Astrocytes	HOXA-AS2
0	7.44728316576721	0.306	0.005	0	Astrocytes	TTC6
0	5.75742710045709	0.302	0.005	0	Astrocytes	TMEM100
0	5.6606123471137	0.302	0.012	0	Astrocytes	ITM2A
0	8.92182255689699	0.286	0.001	0	Astrocytes	CFAP126
0	9.35867432776178	0.282	0	0	Astrocytes	HOXD3
0	5.78039273664119	0.258	0.005	0	Astrocytes	ALDH1L1
0	7.0397702545015	0.254	0.002	0	Astrocytes	MSX2
0	6.59784049207541	0.254	0.003	0	Astrocytes	TCIM
4.95840153819769e-284	5.63109049992069	0.298	0.013	1.48142162756732e-279	Astrocytes	DRC1
0	2.39543218865275	0.87	0.321	0	Rod Photoreceptors	NR2E3
0	3.34444947718329	0.752	0.238	0	Rod Photoreceptors	SAG
0	3.02809544809496	0.912	0.406	0	Rod Photoreceptors	PDE6G
0	2.63422820627498	0.912	0.411	0	Rod Photoreceptors	GNAT1
0	2.3922102040554	0.738	0.238	0	Rod Photoreceptors	PDE6A
0	2.14290342821912	0.959	0.459	0	Rod Photoreceptors	CNGB1
0	2.14987458046471	0.889	0.403	0	Rod Photoreceptors	CABP5
0	2.24068325456444	0.879	0.398	0	Rod Photoreceptors	GPR160
0	2.33757378764392	0.945	0.501	0	Rod Photoreceptors	ROM1
0	2.01607148282951	0.806	0.367	0	Rod Photoreceptors	RAX2
0	2.35199976580675	0.759	0.335	0	Rod Photoreceptors	DISC1
0	2.33878589348474	0.891	0.476	0	Rod Photoreceptors	GNGT1
0	2.20863288306566	0.641	0.237	0	Rod Photoreceptors	SMIM36
0	2.06147042791581	0.702	0.298	0	Rod Photoreceptors	SAMD7
0	2.04339228344712	0.818	0.433	0	Rod Photoreceptors	FAM161A
0	2.37925496141397	0.606	0.231	0	Rod Photoreceptors	CLUL1
0	2.14817595569597	0.634	0.273	0	Rod Photoreceptors	LINC02528
0	2.55156119421222	0.533	0.181	0	Rod Photoreceptors	LINC02115
0	2.61129102499046	0.544	0.194	0	Rod Photoreceptors	NT5E
0	2.03783335270057	0.671	0.328	0	Rod Photoreceptors	SAMD11
0	2.98101268398511	0.487	0.145	0	Rod Photoreceptors	SMIM40
0	2.04531096322325	0.608	0.269	0	Rod Photoreceptors	GABRR3
0	2.04913478785846	0.673	0.351	0	Rod Photoreceptors	PDE4DIP
0	2.74105150412057	0.507	0.195	0	Rod Photoreceptors	REEP6
0	2.6179744998219	0.504	0.195	0	Rod Photoreceptors	AC084866.2
0	2.1596372034103	0.971	0.671	0	Rod Photoreceptors	NRL
0	2.48703193653266	0.508	0.209	0	Rod Photoreceptors	RDH12
0	2.85432941236839	0.44	0.143	0	Rod Photoreceptors	PPEF2
0	2.176856116233	0.617	0.327	0	Rod Photoreceptors	SNTB2
0	2.10829770586047	0.784	0.509	0	Rod Photoreceptors	MBNL1
0	2.35459511263867	0.438	0.186	0	Rod Photoreceptors	LINC02197
0	2.21112538146966	0.462	0.215	0	Rod Photoreceptors	ABLIM3
0	2.04557454739487	0.429	0.187	0	Rod Photoreceptors	MRLN
0	2.04496547938616	0.435	0.205	0	Rod Photoreceptors	ERN1
0	2.38362877660973	0.349	0.121	0	Rod Photoreceptors	AC104938.1
0	2.69712641476651	0.327	0.101	0	Rod Photoreceptors	ESRRB
0	2.90207612946187	0.295	0.087	0	Rod Photoreceptors	AL157944.1
0	2.03737963509503	0.482	0.279	0	Rod Photoreceptors	ARHGAP10
0	2.01826306870302	0.324	0.124	0	Rod Photoreceptors	TFPI2
0	2.62933017993294	0.308	0.115	0	Rod Photoreceptors	AL512328.1
0	2.18426586043361	0.428	0.241	0	Rod Photoreceptors	MECR
0	2.40203208739633	0.278	0.099	0	Rod Photoreceptors	AL136171.2
0	2.50800499427012	0.29	0.112	0	Rod Photoreceptors	AC096589.1
0	2.49830935961481	0.265	0.091	0	Rod Photoreceptors	AP000997.2
0	2.122891523324	0.363	0.19	0	Rod Photoreceptors	SLC24A1
0	2.04025750048101	0.295	0.126	0	Rod Photoreceptors	AL606807.1
4.2749933231513e-293	2.21513128222823	0.277	0.124	1.27723975515791e-288	Rod Photoreceptors	ST6GALNAC2
1.1013159858049e-288	2.11908204724594	0.258	0.107	3.29040177078929e-284	Rod Photoreceptors	AC009139.1
7.68817954623878e-258	2.14524281281359	0.277	0.133	2.29699740302976e-253	Rod Photoreceptors	AL050403.2
3.89929111022245e-219	2.04697669058482	0.251	0.124	1.16499120500116e-214	Rod Photoreceptors	SYDE2
0	2.09076462249333	0.692	0.429	0	Rod Photoreceptor Precursors	DDIT4
2.65521502312196e-282	1.71196620091414	0.587	0.353	7.93298592458149e-278	Rod Photoreceptor Precursors	PDE1C
1.60069937557452e-172	1.84937399641468	0.386	0.21	4.78240952440399e-168	Rod Photoreceptor Precursors	HK2
1.59771701300167e-170	2.14586747037097	0.46	0.291	4.77349911974508e-166	Rod Photoreceptor Precursors	ANKRD37
5.88690725227635e-169	1.27735935457294	0.647	0.527	1.7588312797626e-164	Rod Photoreceptor Precursors	RNMT
8.80308286468146e-150	1.78197259238754	0.418	0.256	2.63009706748088e-145	Rod Photoreceptor Precursors	PDK1
1.12647394058345e-148	1.18846787880145	0.628	0.514	3.36556619228116e-144	Rod Photoreceptor Precursors	PIK3R1
3.49633380425228e-136	1.14645995382161	0.661	0.53	1.04459965069645e-131	Rod Photoreceptor Precursors	LDLRAD4
4.19339340412535e-131	1.02534397060055	0.716	0.644	1.25286014735053e-126	Rod Photoreceptor Precursors	BNIP3L
8.70439050804916e-130	1.38026646669881	0.584	0.46	2.60061075208985e-125	Rod Photoreceptor Precursors	FAM162A
3.05203595526581e-129	1.37021110978925	0.565	0.436	9.11856782354765e-125	Rod Photoreceptor Precursors	P4HA1
9.64240099982113e-128	1.78828666517193	0.358	0.21	2.88086014671656e-123	Rod Photoreceptor Precursors	HILPDA
9.12369381766444e-118	1.82305501175091	0.339	0.2	2.7258860019036e-113	Rod Photoreceptor Precursors	ULK1
4.69708135123904e-112	1.8965928206931	0.304	0.171	1.40334699530969e-107	Rod Photoreceptor Precursors	PFKFB4
1.42117436049422e-111	1.73387939807035	0.426	0.296	4.24604263684859e-107	Rod Photoreceptor Precursors	GBE1
1.14184504563588e-110	1.53482269562854	0.405	0.272	3.41149044284633e-106	Rod Photoreceptor Precursors	FAM210A
8.27209638059468e-103	1.75796739900926	0.333	0.199	2.47145423563027e-98	Rod Photoreceptor Precursors	NRN1
1.62257858198812e-102	1.15029995607698	0.599	0.516	4.8477780294059e-98	Rod Photoreceptor Precursors	DARS
9.19999457880336e-98	1.91723709821073	0.303	0.18	2.74868238030908e-93	Rod Photoreceptor Precursors	AC097534.2
1.60984779099933e-97	1.13543238394622	0.591	0.489	4.80974224516869e-93	Rod Photoreceptor Precursors	DDIT3
7.1554061262358e-92	1.06392562634495	0.639	0.563	2.13782068833547e-87	Rod Photoreceptor Precursors	FAM13A
4.05237138148128e-84	1.46227686457229	0.51	0.407	1.21072699764516e-79	Rod Photoreceptor Precursors	GADD45A
9.92098349497613e-83	1.80894294012503	0.335	0.223	2.96409223879402e-78	Rod Photoreceptor Precursors	HIF1A-AS3
3.96907818919583e-81	1.55098329066185	0.41	0.307	1.18584149058604e-76	Rod Photoreceptor Precursors	C4orf47
5.91042027721315e-80	1.64848410166446	0.274	0.159	1.76585626622297e-75	Rod Photoreceptor Precursors	LINC02698
9.39619900800212e-76	1.48345799315131	0.276	0.165	2.80730237762079e-71	Rod Photoreceptor Precursors	CGNL1
5.07394937783145e-74	1.32964800652356	0.425	0.327	1.5159438556147e-69	Rod Photoreceptor Precursors	ESYT2
2.82714196444563e-72	1.4870976933561	0.406	0.311	8.44665204717422e-68	Rod Photoreceptor Precursors	ERO1A
8.86852420180404e-70	1.23307882222024	0.42	0.324	2.64964897577299e-65	Rod Photoreceptor Precursors	WDR45B
3.96576994439243e-69	1.58664650064646	0.388	0.296	1.18485308628612e-64	Rod Photoreceptor Precursors	NGLY1
9.16144718894644e-63	1.53087406285024	0.462	0.369	2.73716557664153e-58	Rod Photoreceptor Precursors	HIST1H1C
1.50392683206613e-60	1.25277769849504	0.271	0.17	4.49328219616398e-56	Rod Photoreceptor Precursors	EPHA8
1.41203773670744e-58	1.32635884902473	0.292	0.194	4.21874514596081e-54	Rod Photoreceptor Precursors	NDRG1
3.25650924565606e-51	1.4032251269291	0.343	0.259	9.72947267324663e-47	Rod Photoreceptor Precursors	AL118516.1
1.47247974963659e-48	1.48369056460695	0.314	0.237	4.39932774798923e-44	Rod Photoreceptor Precursors	INSIG2
6.39901783975816e-46	1.08669577979408	0.368	0.291	1.91183455998455e-41	Rod Photoreceptor Precursors	ISOC1
4.29422224992437e-44	1.21667924860518	0.331	0.252	1.2829847816099e-39	Rod Photoreceptor Precursors	BHLHE41
1.11441036420607e-41	1.13512987090456	0.387	0.311	3.32952384513847e-37	Rod Photoreceptor Precursors	TUBA4A
3.70293883919088e-41	1.34521903499721	0.304	0.227	1.10632703698506e-36	Rod Photoreceptor Precursors	GRK3
1.47902636391487e-38	1.42183549304596	0.39	0.331	4.41888706746845e-34	Rod Photoreceptor Precursors	CEP85L
9.89358243594697e-37	1.08898121697543	0.369	0.306	2.95590562438788e-32	Rod Photoreceptor Precursors	USP37
1.81718602139876e-35	1.04482028075004	0.363	0.302	5.42920667613306e-31	Rod Photoreceptor Precursors	ZC3H6
1.38318681163106e-34	1.31359008501239	0.306	0.24	4.13254723711012e-30	Rod Photoreceptor Precursors	SNHG1
2.53960006164638e-34	1.94697992353257	0.318	0.263	7.58756310418089e-30	Rod Photoreceptor Precursors	AC124854.1
9.93798431496224e-30	1.06837756860354	0.32	0.261	2.96917157378127e-25	Rod Photoreceptor Precursors	NAMPT
1.22674149241827e-28	1.19619556728103	0.466	0.444	3.66513555689807e-24	Rod Photoreceptor Precursors	SLC3A2
1.0566493902781e-27	1.0343954627702	0.346	0.294	3.15695138333388e-23	Rod Photoreceptor Precursors	CREBRF
1.05833741325769e-23	1.11951651416705	0.339	0.298	3.16199468958999e-19	Rod Photoreceptor Precursors	KDM3A
1.69137353788288e-23	1.44344508703099	0.31	0.263	5.05331671913269e-19	Rod Photoreceptor Precursors	MDM2
8.79367964012097e-20	1.07885492992431	0.253	0.205	2.62728766607894e-15	Rod Photoreceptor Precursors	AC107021.1
0	6.07827108773371	0.984	0.043	0	Cone Photoreceptors	GUCA1C
0	5.16079251157513	0.977	0.044	0	Cone Photoreceptors	CNGB3
0	5.87059371596029	0.963	0.043	0	Cone Photoreceptors	MYL4
0	6.72920909816022	0.989	0.069	0	Cone Photoreceptors	ARR3
0	5.36844070723807	0.936	0.046	0	Cone Photoreceptors	AC023905.1
0	5.56756679678511	0.889	0.022	0	Cone Photoreceptors	GNAT2
0	3.68651503176576	0.977	0.123	0	Cone Photoreceptors	PRR16
0	3.78916641218167	0.86	0.057	0	Cone Photoreceptors	DLGAP2
0	4.15384631529714	0.826	0.037	0	Cone Photoreceptors	PDE6C
0	5.18310530157691	0.784	0.021	0	Cone Photoreceptors	TDRG1
0	4.8783684185217	0.74	0.026	0	Cone Photoreceptors	EMB
0	4.95091042593802	0.729	0.017	0	Cone Photoreceptors	MCF2
0	3.94227474588419	0.729	0.037	0	Cone Photoreceptors	EPHA10
0	3.92133996872693	0.735	0.047	0	Cone Photoreceptors	LEMD1
0	4.05580877965569	0.993	0.308	0	Cone Photoreceptors	AC112206.2
0	6.07782117943555	0.678	0.009	0	Cone Photoreceptors	GRK7
0	6.62303332515021	0.665	0.007	0	Cone Photoreceptors	MIR3976HG
0	3.91976987956321	0.691	0.035	0	Cone Photoreceptors	AC103740.1
0	3.89433916821214	0.687	0.041	0	Cone Photoreceptors	NPPC
0	3.69869727715433	0.661	0.032	0	Cone Photoreceptors	NPTX1
0	4.01856909156314	0.65	0.032	0	Cone Photoreceptors	AC006974.2
0	4.78436709075475	0.625	0.015	0	Cone Photoreceptors	AC092675.1
0	5.88264728147789	0.61	0.01	0	Cone Photoreceptors	AL158077.2
0	3.93262505681867	0.603	0.028	0	Cone Photoreceptors	SALL1
0	4.00083756022028	0.593	0.024	0	Cone Photoreceptors	NXNL2
0	3.89208248326526	0.579	0.027	0	Cone Photoreceptors	AC087564.1
0	8.03958367048202	0.547	0.005	0	Cone Photoreceptors	OPN1MW
0	5.55320068127575	0.53	0.007	0	Cone Photoreceptors	RAB41
0	4.3601708275476	0.536	0.015	0	Cone Photoreceptors	LINC02242
0	6.2489069558734	0.485	0.004	0	Cone Photoreceptors	ZNF366
0	4.38061354257833	0.48	0.018	0	Cone Photoreceptors	SLC12A1
0	4.1425397332123	0.444	0.013	0	Cone Photoreceptors	AC063980.1
0	4.53167042701206	0.435	0.011	0	Cone Photoreceptors	CNGA3
0	4.47900949356694	0.999	0.581	0	Cone Photoreceptors	PDE6H
0	4.71409390634462	0.4	0.011	0	Cone Photoreceptors	AC068722.1
0	4.40033927389384	0.398	0.011	0	Cone Photoreceptors	RBP4
0	4.30196965012892	0.395	0.011	0	Cone Photoreceptors	MRVI1-AS1
0	4.28979736309756	0.388	0.014	0	Cone Photoreceptors	SLC9C2
0	6.57175617200264	0.368	0.003	0	Cone Photoreceptors	AC000124.1
0	3.78231969738122	0.35	0.016	0	Cone Photoreceptors	TAFA3
0	3.92179826493549	0.339	0.013	0	Cone Photoreceptors	LRRC43
0	6.38790158165344	0.32	0.002	0	Cone Photoreceptors	AP003472.2
0	5.18271917622502	0.308	0.005	0	Cone Photoreceptors	CRHBP
0	4.24299703395569	0.299	0.007	0	Cone Photoreceptors	AC006974.1
0	3.69838515812423	0.299	0.013	0	Cone Photoreceptors	AL031280.1
0	4.08018871407436	0.295	0.009	0	Cone Photoreceptors	AC156455.1
0	6.56619741949959	0.261	0.002	0	Cone Photoreceptors	AP003472.1
0	4.3304785271073	0.265	0.007	0	Cone Photoreceptors	VWA3B
0	4.13719301742221	0.254	0.006	0	Cone Photoreceptors	LINC02091
0	4.28256967988096	0.252	0.006	0	Cone Photoreceptors	AL358335.2
0	3.154653903441	0.96	0.19	0	Cone Photoreceptor Precursors	PEX5L
0	2.70867064201459	0.771	0.157	0	Cone Photoreceptor Precursors	PRR16
0	2.2491970308068	0.835	0.264	0	Cone Photoreceptor Precursors	SEMA6D
0	2.27313430833958	0.711	0.156	0	Cone Photoreceptor Precursors	SGCD
0	2.70956843322389	0.725	0.193	0	Cone Photoreceptor Precursors	PPP4R4
0	2.57913403740291	0.658	0.128	0	Cone Photoreceptor Precursors	SLC24A4
0	3.09112686860336	0.616	0.09	0	Cone Photoreceptor Precursors	DLGAP2
0	2.67788446282338	0.584	0.108	0	Cone Photoreceptor Precursors	GRIK4
0	2.28104558940324	0.552	0.086	0	Cone Photoreceptor Precursors	AC023905.1
0	2.74964672411763	0.462	0.077	0	Cone Photoreceptor Precursors	AL589740.1
0	3.29255130590996	0.35	0.046	0	Cone Photoreceptor Precursors	AC092939.1
9.80588898374433e-288	2.14807675404538	0.693	0.179	2.92970545167329e-283	Cone Photoreceptor Precursors	SPECC1
2.17193035018904e-280	2.22987336059649	0.582	0.133	6.48907630725978e-276	Cone Photoreceptor Precursors	EYA2
1.27761906268011e-273	3.07436194509554	0.352	0.052	3.81714247356937e-269	Cone Photoreceptor Precursors	SEMA3C
9.04242211158584e-272	2.28658262152191	0.478	0.089	2.7016044542785e-267	Cone Photoreceptor Precursors	CNGB3
2.92080105881078e-271	1.96912425893568	0.96	0.447	8.72647732340896e-267	Cone Photoreceptor Precursors	KCNB2
4.04039586225035e-261	1.84577500823419	0.714	0.191	1.20714907176454e-256	Cone Photoreceptor Precursors	SLC24A2
7.83076617431252e-258	1.91148754739397	0.791	0.253	2.33959800989935e-253	Cone Photoreceptor Precursors	WWC1
1.83279342344134e-252	3.28517172497046	0.293	0.039	5.47583691121568e-248	Cone Photoreceptor Precursors	SLC12A1
1.72275667245991e-244	2.31557247950986	0.464	0.095	5.14708011030846e-240	Cone Photoreceptor Precursors	LINC02649
8.41066493270244e-244	2.19200353996963	0.385	0.065	2.51285436194351e-239	Cone Photoreceptor Precursors	GNAT2
3.91730956483418e-239	2.65843188923111	0.362	0.061	1.17037457868551e-234	Cone Photoreceptor Precursors	NPTX1
2.15348232772505e-237	2.10632973490967	0.609	0.155	6.43395915054412e-233	Cone Photoreceptor Precursors	MSR1
9.91524102406511e-234	1.80292298645339	0.677	0.187	2.96237656075993e-229	Cone Photoreceptor Precursors	AC011586.2
1.34929829622385e-228	2.87118952157825	0.319	0.05	4.03129851962801e-224	Cone Photoreceptor Precursors	NXNL2
1.59141087933933e-220	3.27416472963219	0.318	0.052	4.75465828420212e-216	Cone Photoreceptor Precursors	AC087564.1
1.00315071659388e-216	2.31990450503721	0.648	0.203	2.99711339596752e-212	Cone Photoreceptor Precursors	NRN1
2.33209417619823e-215	2.4593860571859	0.526	0.132	6.96759777022744e-211	Cone Photoreceptor Precursors	RRAD
2.28846464927765e-205	2.20915840740415	0.457	0.102	6.83724583264683e-201	Cone Photoreceptor Precursors	AC025810.1
2.48163540767958e-199	1.98672954853266	0.678	0.231	7.41438210752428e-195	Cone Photoreceptor Precursors	KCNT2
1.00378159218901e-194	1.8388360525082	0.686	0.226	2.99899826298311e-190	Cone Photoreceptor Precursors	FMN2
6.7622406739187e-189	2.51145921357159	0.377	0.079	2.02035464614669e-184	Cone Photoreceptor Precursors	LEMD1
1.76971266118268e-183	2.16826487526839	0.411	0.094	5.2873705178155e-179	Cone Photoreceptor Precursors	MMS22L
8.00093883858757e-183	2.44367893699688	0.37	0.079	2.39044049680481e-178	Cone Photoreceptor Precursors	ABTB2
1.2092883051927e-174	2.47015871088447	0.255	0.041	3.61299066942422e-170	Cone Photoreceptor Precursors	ISL2
1.59590384414904e-173	2.78445058027689	0.292	0.053	4.76808191516409e-169	Cone Photoreceptor Precursors	MCF2
1.81546767192897e-172	2.6295838130289	0.297	0.055	5.42407276342219e-168	Cone Photoreceptor Precursors	SALL1
5.17022707772377e-163	1.80763453932654	0.328	0.067	1.54470874401153e-158	Cone Photoreceptor Precursors	RHCE
1.81098143576013e-162	2.07983463485263	0.391	0.093	5.41066923562054e-158	Cone Photoreceptor Precursors	MYO16
5.85580336471677e-161	1.95766865910546	0.775	0.336	1.74953837127643e-156	Cone Photoreceptor Precursors	AC112206.2
2.57532793919204e-160	1.82156398944386	0.377	0.087	7.69430728392406e-156	Cone Photoreceptor Precursors	GNG4
2.83226180094539e-158	2.44739691555169	0.509	0.157	8.46194858268453e-154	Cone Photoreceptor Precursors	CRABP2
1.07715508177716e-156	1.99133202217114	0.502	0.151	3.21821623782563e-152	Cone Photoreceptor Precursors	HES6
3.45701050085743e-153	2.28047417754713	0.252	0.044	1.03285102734117e-148	Cone Photoreceptor Precursors	EEF1AKMT4
5.3542507598628e-139	2.07809984810717	0.274	0.056	1.59968949952421e-134	Cone Photoreceptor Precursors	RAB3B
5.61527544030197e-128	1.88718475625687	0.394	0.111	1.67767584329902e-123	Cone Photoreceptor Precursors	MAN1C1
2.61750152536708e-124	2.28680814747912	0.302	0.072	7.82030930733922e-120	Cone Photoreceptor Precursors	ARHGAP28
2.88869288051895e-102	2.10581997469181	0.26	0.063	8.63054771912646e-98	Cone Photoreceptor Precursors	EMB
1.14503284587235e-94	1.9098215564551	0.274	0.072	3.42101463361283e-90	Cone Photoreceptor Precursors	EPHA10
8.88778151149124e-73	2.08345355072778	0.527	0.249	2.65540248218824e-68	Cone Photoreceptor Precursors	IFI6
0	8.35791130072056	0.979	0.014	0	Horizontal Cells	ONECUT1
0	9.26300199019907	0.941	0.01	0	Horizontal Cells	TNR
0	5.80658019999839	0.971	0.068	0	Horizontal Cells	ONECUT2
0	6.38826529359624	0.853	0.019	0	Horizontal Cells	PMFBP1
0	9.91371589093453	0.828	0.001	0	Horizontal Cells	AC016044.1
0	5.57407674183959	0.857	0.032	0	Horizontal Cells	NAALAD2
0	7.72182001012691	0.819	0.005	0	Horizontal Cells	SNCG
0	6.79492819335011	0.819	0.012	0	Horizontal Cells	KCNIP1
0	5.52309266593218	0.832	0.03	0	Horizontal Cells	PLXNA2
0	10.6075616752372	0.798	0.002	0	Horizontal Cells	LINC02842
0	6.13348989964832	0.836	0.049	0	Horizontal Cells	KCNK1
0	5.79467098399754	0.815	0.042	0	Horizontal Cells	CPNE4
0	5.40422466840057	0.815	0.051	0	Horizontal Cells	CSMD1
0	6.17105380996359	0.765	0.02	0	Horizontal Cells	FRMPD4
0	9.14393042704471	0.739	0.002	0	Horizontal Cells	ONECUT3
0	7.80721318583445	0.735	0.006	0	Horizontal Cells	CACNG3
0	5.42722074384707	0.744	0.046	0	Horizontal Cells	TMEFF2
0	5.30040859984046	0.735	0.043	0	Horizontal Cells	MEGF10
0	5.27383072335386	0.697	0.027	0	Horizontal Cells	GPR85
0	7.74299301278364	0.668	0.004	0	Horizontal Cells	DRD2
0	6.2544086283385	0.676	0.021	0	Horizontal Cells	DOCK10
0	5.77886244844287	0.651	0.011	0	Horizontal Cells	SCRT2
0	6.15025087708487	0.643	0.007	0	Horizontal Cells	TFAP2B
0	7.53591899920217	0.618	0.003	0	Horizontal Cells	C11orf87
0	5.96812363733513	0.609	0.017	0	Horizontal Cells	SNTG2
0	5.41316132818281	0.605	0.016	0	Horizontal Cells	ANO4
0	5.49360812147596	0.592	0.011	0	Horizontal Cells	VGF
0	10.1416051333075	0.521	0.001	0	Horizontal Cells	AC009646.2
0	7.69657160154459	0.5	0.004	0	Horizontal Cells	OPRK1
0	5.39261815793036	0.508	0.015	0	Horizontal Cells	CSGALNACT1
0	5.34546690652236	0.504	0.012	0	Horizontal Cells	PPP1R16B
0	6.13347391571063	0.483	0.012	0	Horizontal Cells	WDR72
0	6.09946462588916	0.471	0.011	0	Horizontal Cells	HMCN1
0	7.66649344454889	0.462	0.003	0	Horizontal Cells	LANCL3
0	6.96034858619336	0.437	0.003	0	Horizontal Cells	AC026167.1
0	6.05818277422982	0.45	0.017	0	Horizontal Cells	CASC19
0	5.50685612438606	0.454	0.023	0	Horizontal Cells	TMOD1
0	8.7397759416047	0.429	0.001	0	Horizontal Cells	PVALB
0	5.45927687513356	0.429	0.01	0	Horizontal Cells	HRC
0	7.17529890424004	0.42	0.004	0	Horizontal Cells	IL12A-AS1
0	7.37966860383207	0.42	0.01	0	Horizontal Cells	CALB1
0	5.18394073946032	0.42	0.02	0	Horizontal Cells	PLCXD3
0	6.78278883750871	0.382	0.004	0	Horizontal Cells	GJA10
0	7.28615776106435	0.345	0.002	0	Horizontal Cells	PTGFR
0	5.25011561730775	0.34	0.01	0	Horizontal Cells	HS3ST3A1
0	9.28014884408152	0.294	0	0	Horizontal Cells	AC004862.1
0	7.13267738420741	0.298	0.004	0	Horizontal Cells	AC024382.1
0	5.69870726300791	0.282	0.003	0	Horizontal Cells	NAT16
0	6.0264144642155	0.265	0.003	0	Horizontal Cells	SNTG2-AS1
1.76929967317256e-230	5.95630298114056	0.618	0.077	5.28613663353766e-226	Horizontal Cells	PCAT1
0	3.78212643891921	0.851	0.227	0	Retinal Ganglion Cells	GRIA4
0	4.96755909396283	0.66	0.049	0	Retinal Ganglion Cells	MYT1L
0	3.77397608465477	0.721	0.159	0	Retinal Ganglion Cells	STMN2
0	5.14855789627985	0.606	0.057	0	Retinal Ganglion Cells	NRP1
0	4.05456287116868	0.759	0.232	0	Retinal Ganglion Cells	GRIP1
0	3.91539275401459	0.691	0.179	0	Retinal Ganglion Cells	PLPPR1
0	3.59889080794091	0.642	0.138	0	Retinal Ganglion Cells	SPOCK1
0	4.70803932611424	0.662	0.184	0	Retinal Ganglion Cells	ROBO1
0	4.10888170703124	0.617	0.139	0	Retinal Ganglion Cells	FGF14
0	7.03476293698825	0.488	0.014	0	Retinal Ganglion Cells	TFAP2A
0	3.74254142952764	0.609	0.137	0	Retinal Ganglion Cells	FAT3
0	4.33072487122081	0.527	0.06	0	Retinal Ganglion Cells	NSG2
0	4.12249640049089	0.506	0.06	0	Retinal Ganglion Cells	ELAVL3
0	4.20175477493047	0.493	0.052	0	Retinal Ganglion Cells	NMNAT2
0	4.45483244652329	0.507	0.076	0	Retinal Ganglion Cells	PDE3A
0	4.03634606895865	0.496	0.074	0	Retinal Ganglion Cells	DSCAM
0	4.17583051091796	0.464	0.049	0	Retinal Ganglion Cells	ADCY8
0	4.0057880039696	0.479	0.066	0	Retinal Ganglion Cells	CACNA1A
0	3.93236898253405	0.518	0.108	0	Retinal Ganglion Cells	RALYL
0	3.86289393336289	0.505	0.1	0	Retinal Ganglion Cells	OPCML
0	4.43739474143555	0.491	0.09	0	Retinal Ganglion Cells	KLHL5
0	3.64473388624479	0.461	0.075	0	Retinal Ganglion Cells	ASXL3
0	4.65079750836383	0.449	0.071	0	Retinal Ganglion Cells	PAUPAR
0	5.81650619308906	0.393	0.02	0	Retinal Ganglion Cells	LRRTM3
0	3.83748324536543	0.434	0.065	0	Retinal Ganglion Cells	CACNB4
0	3.60335513358378	0.422	0.066	0	Retinal Ganglion Cells	DCX
0	3.81307146187599	0.407	0.059	0	Retinal Ganglion Cells	LINC01414
0	4.65563704366995	0.382	0.037	0	Retinal Ganglion Cells	GRIN2B
0	6.08394654431769	0.373	0.029	0	Retinal Ganglion Cells	KCNC2
0	6.17672614589321	0.352	0.011	0	Retinal Ganglion Cells	RASGRF1
0	5.26327955824372	0.347	0.018	0	Retinal Ganglion Cells	GABRA2
0	4.98889535249788	0.359	0.033	0	Retinal Ganglion Cells	CDH10
0	4.88342290481725	0.345	0.021	0	Retinal Ganglion Cells	GLRA2
0	6.27170067684997	0.331	0.011	0	Retinal Ganglion Cells	KLHL1
0	6.82623960117607	0.315	0.012	0	Retinal Ganglion Cells	PDGFRA
0	4.64126911511793	0.333	0.033	0	Retinal Ganglion Cells	GRM8
0	5.00983102603118	0.305	0.027	0	Retinal Ganglion Cells	CLMP
0	3.79598579323299	0.32	0.045	0	Retinal Ganglion Cells	CTNNA3
0	4.01063891443473	0.298	0.028	0	Retinal Ganglion Cells	PLXNA2
0	7.44743239497723	0.252	0.004	0	Retinal Ganglion Cells	GABRG1
0	4.38563946379551	0.263	0.029	0	Retinal Ganglion Cells	CCDC85A
1.53215518591159e-300	4.42325321216559	0.41	0.08	4.57762004894806e-296	Retinal Ganglion Cells	DLGAP1
3.50839318638944e-280	3.77142060182681	0.269	0.035	1.04820263229757e-275	Retinal Ganglion Cells	PHACTR3
4.00481403970188e-278	3.92617716984312	0.254	0.031	1.19651829064173e-273	Retinal Ganglion Cells	RGS7BP
1.64551875052203e-275	3.9883243788824	0.282	0.039	4.91631637093467e-271	Retinal Ganglion Cells	SLC1A1
2.81296820569492e-272	3.96964259406772	0.459	0.111	8.40430510815471e-268	Retinal Ganglion Cells	CDH7
2.22461909971431e-269	4.16142281000934	0.254	0.032	6.64649448421643e-265	Retinal Ganglion Cells	STXBP5-AS1
3.9827267145686e-263	3.80743477672156	0.282	0.041	1.18991926051166e-258	Retinal Ganglion Cells	RIPOR2
1.2146234140403e-245	4.00454791642377	0.301	0.05	3.6289303741282e-241	Retinal Ganglion Cells	AC079921.1
1.73064210635785e-213	4.20475564287369	0.316	0.063	5.17063942116534e-209	Retinal Ganglion Cells	SGCZ
0	6.75477636289194	0.949	0.063	0	Amacrine Cells	CDH18
0	6.5023602279813	0.983	0.114	0	Amacrine Cells	GRIK2
0	6.29037715041946	0.881	0.059	0	Amacrine Cells	MGAT4C
0	6.02703088677385	0.887	0.072	0	Amacrine Cells	THSD7B
0	6.20022957211542	0.814	0.029	0	Amacrine Cells	EBF1
0	5.85314824380137	0.763	0.04	0	Amacrine Cells	CALN1
0	7.22955168382255	0.633	0.007	0	Amacrine Cells	PRDM13
0	5.80156098739448	0.65	0.039	0	Amacrine Cells	CNTN6
0	5.75922321313693	0.633	0.04	0	Amacrine Cells	TRHDE
0	5.85308269695059	0.605	0.029	0	Amacrine Cells	HS6ST3
0	6.75901450017402	0.571	0.016	0	Amacrine Cells	EBF3
0	5.45846151916375	0.582	0.029	0	Amacrine Cells	GLRA2
0	6.78410682290805	0.542	0.01	0	Amacrine Cells	NHLH2
0	4.76481855927606	0.565	0.034	0	Amacrine Cells	PLXNA2
0	6.02372451960141	0.446	0.018	0	Amacrine Cells	SATB2
0	6.39596595889743	0.424	0.015	0	Amacrine Cells	TRHDE-AS1
0	7.5064222665575	0.407	0.004	0	Amacrine Cells	HTR1E
0	5.92019130189315	0.316	0.007	0	Amacrine Cells	BRINP3
0	8.44633185711279	0.254	0.003	0	Amacrine Cells	CTXND1
4.4229895980007e-299	4.74972636735605	0.774	0.071	1.32145660219467e-294	Amacrine Cells	NRP1
3.4883061945753e-296	5.66070976837621	0.864	0.095	1.04220124175326e-291	Amacrine Cells	SLC24A3
3.61091145653737e-294	4.32111558209376	0.831	0.084	1.07883201586967e-289	Amacrine Cells	DSCAM
2.50225808543858e-282	5.2209844354306	0.689	0.059	7.47599648186486e-278	Amacrine Cells	CACNA2D3
2.55401929186424e-260	4.72599043995902	0.537	0.037	7.63064343830279e-256	Amacrine Cells	NKAIN1
3.17703748425858e-254	4.93625985620539	0.621	0.052	9.49203489171935e-250	Amacrine Cells	KCND2
4.84336687917261e-248	5.1578254829861	0.48	0.031	1.4470527224904e-243	Amacrine Cells	NWD2
1.53136034720477e-244	4.16979391782823	0.475	0.03	4.57524530934369e-240	Amacrine Cells	LRRTM3
2.42509844536773e-243	4.77162414723207	0.582	0.047	7.24546662522518e-239	Amacrine Cells	KCNJ3
2.29404874008506e-239	4.2901339975161	0.723	0.076	6.85392942075212e-235	Amacrine Cells	CACNA1A
5.06981868669303e-216	4.66006983293982	0.418	0.026	1.51470972902328e-211	Amacrine Cells	GABRA2
1.83695414361064e-209	5.0190164439416	0.39	0.024	5.48826789486551e-205	Amacrine Cells	DOCK10
6.13972240484889e-205	5.11991981823583	0.582	0.056	1.8343648628967e-200	Amacrine Cells	KCNMB2
2.31322971185476e-189	4.80077779388496	0.322	0.018	6.91123641010847e-185	Amacrine Cells	CACNA1E
1.35988307171821e-176	4.36333052638604	0.831	0.147	4.06292265337249e-172	Amacrine Cells	LUZP2
7.72869759108291e-166	4.51634233876019	0.26	0.013	2.30910297928784e-161	Amacrine Cells	SLC32A1
1.95777471401206e-162	4.23257420019452	0.706	0.106	5.84924351305382e-158	Amacrine Cells	LRP1B
7.59469085980967e-155	4.22833339303078	0.588	0.075	2.26906578818533e-150	Amacrine Cells	CACNB4
4.511034722013e-154	4.3297538042832	0.542	0.064	1.34776184389582e-149	Amacrine Cells	ST3GAL6
5.18773620546082e-135	4.55840833683177	0.277	0.018	1.54993994610553e-130	Amacrine Cells	CNTNAP4
3.77464300057381e-127	4.32178385537886	0.469	0.056	1.12775008928144e-122	Amacrine Cells	SPATS2L
2.60599251463362e-119	4.13263440940116	0.531	0.079	7.78592383597086e-115	Amacrine Cells	CDH6
1.29531569999303e-107	4.10050402192936	0.294	0.025	3.87001471686918e-103	Amacrine Cells	KCNJ6
4.09542599222214e-99	4.25162243606541	0.379	0.047	1.22359042369621e-94	Amacrine Cells	GRIK3
8.59893000109712e-94	4.49034050890563	0.548	0.102	2.56910231642779e-89	Amacrine Cells	CNTN5
2.83566806605674e-91	4.19212729435228	0.311	0.034	8.47212548095773e-87	Amacrine Cells	TENM3-AS1
3.22802609545972e-87	4.98367338565502	0.26	0.025	9.644373565405e-83	Amacrine Cells	AC109466.1
2.80524776168221e-82	4.182316701318	0.339	0.044	8.38123873757795e-78	Amacrine Cells	CAV1
5.4424400084901e-77	4.58912421277083	0.294	0.036	1.62603780133659e-72	Amacrine Cells	SYT7
9.57452210157039e-75	4.32166131752404	0.271	0.031	2.86057996828619e-70	Amacrine Cells	SLC22A15
1.5326192566635e-67	6.07041766172498	0.345	0.056	4.57900655313354e-63	Amacrine Cells	ALDH1A2
0	9.31329491945107	0.914	0.012	0	Retinal Pigment Epithelium	TYRP1
0	6.37396495020148	0.943	0.097	0	Retinal Pigment Epithelium	TIMP3
0	6.24486599901916	0.871	0.077	0	Retinal Pigment Epithelium	SFRP1
0	8.06486793742969	0.802	0.025	0	Retinal Pigment Epithelium	PMEL
0	7.6613604703323	0.899	0.126	0	Retinal Pigment Epithelium	TTR
0	6.53193353109017	0.802	0.059	0	Retinal Pigment Epithelium	ENPP2
0	7.1348911855708	0.779	0.036	0	Retinal Pigment Epithelium	COL8A1
0	7.87763046320593	0.707	0.01	0	Retinal Pigment Epithelium	PLD5
0	6.6815070993125	0.713	0.024	0	Retinal Pigment Epithelium	GPNMB
0	9.4836140320584	0.681	0.005	0	Retinal Pigment Epithelium	SFRP5
0	8.23015977223163	0.675	0.008	0	Retinal Pigment Epithelium	CLIC6
0	10.0419794481886	0.649	0.003	0	Retinal Pigment Epithelium	RPE65
0	6.52672348089135	0.664	0.024	0	Retinal Pigment Epithelium	SMOC2
0	9.71428858818739	0.615	0.003	0	Retinal Pigment Epithelium	TYR
0	7.3072652349326	0.629	0.019	0	Retinal Pigment Epithelium	BEST1
0	6.54597420451286	0.595	0.016	0	Retinal Pigment Epithelium	GJA1
0	6.65811980547708	0.589	0.016	0	Retinal Pigment Epithelium	ELN
0	6.73878728872891	0.598	0.032	0	Retinal Pigment Epithelium	DCT
0	5.76278388867125	0.575	0.037	0	Retinal Pigment Epithelium	DUSP4
0	6.04638574599953	0.566	0.03	0	Retinal Pigment Epithelium	BMP7
0	5.92116684906405	0.529	0.025	0	Retinal Pigment Epithelium	SLC2A12
0	8.13007307463133	0.454	0.004	0	Retinal Pigment Epithelium	PRDM16-DT
0	6.59791477074135	0.46	0.01	0	Retinal Pigment Epithelium	SOSTDC1
0	7.53558118168046	0.44	0.005	0	Retinal Pigment Epithelium	NCCRP1
0	9.47202218228963	0.434	0.003	0	Retinal Pigment Epithelium	OC90
0	5.98527126862056	0.44	0.012	0	Retinal Pigment Epithelium	ADAMTS9-AS1
0	5.71389040542486	0.454	0.026	0	Retinal Pigment Epithelium	LAYN
0	8.58977721303548	0.428	0.003	0	Retinal Pigment Epithelium	SLC39A12
0	7.51238222214765	0.425	0.011	0	Retinal Pigment Epithelium	AQP1
0	6.69946642496861	0.42	0.007	0	Retinal Pigment Epithelium	FYB2
0	6.95510835778768	0.42	0.007	0	Retinal Pigment Epithelium	CD96
0	6.4948458029931	0.417	0.009	0	Retinal Pigment Epithelium	ADAMTSL3
0	5.53789784334437	0.414	0.015	0	Retinal Pigment Epithelium	PRDM16
0	9.62074695897569	0.388	0.001	0	Retinal Pigment Epithelium	CDH19
0	8.31131256390209	0.371	0.002	0	Retinal Pigment Epithelium	ERMN
0	5.5210810864254	0.379	0.014	0	Retinal Pigment Epithelium	GPR143
0	6.88338072497675	0.368	0.007	0	Retinal Pigment Epithelium	SLC6A13
0	6.26630294190533	0.365	0.007	0	Retinal Pigment Epithelium	MYRF
0	5.63250971243069	0.368	0.014	0	Retinal Pigment Epithelium	SLC26A7
0	6.63425407847791	0.359	0.007	0	Retinal Pigment Epithelium	PLAC9
0	7.13354564882255	0.356	0.004	0	Retinal Pigment Epithelium	PRSS33
0	6.01748723807891	0.348	0.013	0	Retinal Pigment Epithelium	HMOX1
0	7.83649968733886	0.336	0.002	0	Retinal Pigment Epithelium	SLC6A20
0	6.82313067471145	0.328	0.005	0	Retinal Pigment Epithelium	CSF1R
0	5.67359108626092	0.333	0.012	0	Retinal Pigment Epithelium	SLC16A8
0	8.685864140237	0.296	0.001	0	Retinal Pigment Epithelium	SLC22A8
0	5.64251792344003	0.267	0.005	0	Retinal Pigment Epithelium	CFH
0	7.11416957745031	0.25	0.003	0	Retinal Pigment Epithelium	CLDN19
0	6.43363735111277	0.25	0.004	0	Retinal Pigment Epithelium	COL8A2
1.20370606772753e-306	5.64779530078972	0.974	0.305	3.59631261854953e-302	Retinal Pigment Epithelium	SERPINF1
0	5.90450793092083	0.88	0.077	0	Müller Glial Cells	WIF1
0	5.47938638333151	0.919	0.127	0	Müller Glial Cells	SPP1
0	5.92241043807223	0.846	0.076	0	Müller Glial Cells	SFRP2
0	5.35465040032618	0.783	0.041	0	Müller Glial Cells	HES1
0	5.52144656801572	0.791	0.056	0	Müller Glial Cells	SLC1A3
0	5.22510582058794	0.778	0.056	0	Müller Glial Cells	CP
0	5.25544065623687	0.709	0.03	0	Müller Glial Cells	CFI
0	6.30826983612647	0.694	0.027	0	Müller Glial Cells	CPA6
0	5.17889627024532	0.672	0.033	0	Müller Glial Cells	TGFB2
0	4.87515276757222	0.668	0.038	0	Müller Glial Cells	SLITRK2
0	5.9027158327396	0.651	0.024	0	Müller Glial Cells	CCN1
0	6.09377629000845	0.636	0.02	0	Müller Glial Cells	COL2A1
0	5.13333459048572	0.648	0.036	0	Müller Glial Cells	FBN2
0	5.62268775796265	0.603	0.023	0	Müller Glial Cells	PRSS35
0	5.15640575872352	0.605	0.03	0	Müller Glial Cells	COL23A1
0	4.91396103825553	0.581	0.03	0	Müller Glial Cells	COL1A2
0	4.96788006904652	0.576	0.029	0	Müller Glial Cells	COL9A3
0	4.89652075793328	0.582	0.036	0	Müller Glial Cells	GAS1
0	5.66908177433484	0.554	0.022	0	Müller Glial Cells	F3
0	5.5089816448407	0.534	0.021	0	Müller Glial Cells	MDFIC
0	5.44638152999937	0.532	0.02	0	Müller Glial Cells	MYO3A
0	5.5204325041526	0.509	0.018	0	Müller Glial Cells	KDR
0	5.23434530489021	0.489	0.02	0	Müller Glial Cells	ATP1A2
0	5.73602365311617	0.484	0.015	0	Müller Glial Cells	DIPK1C
0	5.19675795656913	0.485	0.021	0	Müller Glial Cells	ETV5
0	5.12813164038689	0.479	0.019	0	Müller Glial Cells	OAF
0	5.71617368899964	0.472	0.014	0	Müller Glial Cells	ADAMTS1
0	4.91339054342862	0.452	0.02	0	Müller Glial Cells	SOX8
0	5.63459164962465	0.428	0.024	0	Müller Glial Cells	HES5
0	5.57091853694238	0.38	0.011	0	Müller Glial Cells	PLP1
0	5.45961706091027	0.375	0.013	0	Müller Glial Cells	NGFR
0	4.95144437480886	0.377	0.015	0	Müller Glial Cells	NDP
0	6.3680641470572	0.39	0.036	0	Müller Glial Cells	TF
0	5.01905957160275	0.364	0.013	0	Müller Glial Cells	MOXD1
0	5.1729828584474	0.364	0.013	0	Müller Glial Cells	DIO3OS
0	5.05770650367489	0.358	0.015	0	Müller Glial Cells	PDGFRB
0	5.53899233139012	0.349	0.01	0	Müller Glial Cells	NR2E1
0	5.30933821725399	0.347	0.017	0	Müller Glial Cells	LINC01697
0	5.51729908053936	0.334	0.01	0	Müller Glial Cells	AC079298.3
0	5.81909775903487	0.323	0.01	0	Müller Glial Cells	ABCA8
0	5.67926030471561	0.316	0.009	0	Müller Glial Cells	CLRN1
0	5.7351538728838	0.309	0.009	0	Müller Glial Cells	LINC02231
0	5.11370857537568	0.31	0.012	0	Müller Glial Cells	EGR2
0	5.53165303120777	0.303	0.009	0	Müller Glial Cells	SPTLC3
0	5.640565161716	0.3	0.008	0	Müller Glial Cells	SHROOM4
0	4.9820503850789	0.301	0.014	0	Müller Glial Cells	FAM189A2
0	4.92922421959589	0.276	0.013	0	Müller Glial Cells	TRIM22
0	5.49499394890242	0.265	0.008	0	Müller Glial Cells	KLHL14
0	5.03272635725605	0.258	0.011	0	Müller Glial Cells	ZPLD1
0	5.11394760680668	0.256	0.01	0	Müller Glial Cells	TXK
0	6.44549314279895	0.905	0.033	0	ON Bipolar Cells	ISL1
0	5.10266903225924	0.924	0.064	0	ON Bipolar Cells	SAMSN1
0	5.0498175654828	0.921	0.081	0	ON Bipolar Cells	MTUS2
0	5.27673129892237	0.907	0.09	0	ON Bipolar Cells	ZNF804B
0	4.22630937122966	0.938	0.123	0	ON Bipolar Cells	NYAP2
0	4.98967705488315	0.912	0.108	0	ON Bipolar Cells	LRRC7
0	4.86115374244653	0.945	0.155	0	ON Bipolar Cells	SNTG1
0	4.68086516914828	0.86	0.086	0	ON Bipolar Cells	ST6GALNAC5
0	4.50214047341933	0.899	0.128	0	ON Bipolar Cells	GNAO1
0	4.22596984306345	0.899	0.135	0	ON Bipolar Cells	FAM135B
0	4.47130816625195	0.826	0.071	0	ON Bipolar Cells	PRDM8
0	5.22810159052985	0.796	0.06	0	ON Bipolar Cells	EPHA7
0	4.33993446322687	0.886	0.154	0	ON Bipolar Cells	FRMD3
0	4.96799692394465	0.852	0.128	0	ON Bipolar Cells	GRID2
0	4.93744300151144	0.78	0.059	0	ON Bipolar Cells	GRM6
0	5.21947325865577	0.79	0.086	0	ON Bipolar Cells	SAMD5
0	5.46124502886492	0.737	0.058	0	ON Bipolar Cells	TRNP1
0	5.18110571510033	0.73	0.062	0	ON Bipolar Cells	AL033504.1
0	5.9814092183615	0.678	0.028	0	ON Bipolar Cells	KCNH5
0	5.23405933843386	0.648	0.042	0	ON Bipolar Cells	NDNF
0	4.3533962409575	0.69	0.095	0	ON Bipolar Cells	RYR2
0	5.32913912244229	0.62	0.036	0	ON Bipolar Cells	GABRR2
0	4.92967579089108	0.614	0.036	0	ON Bipolar Cells	VSTM2A
0	4.22530187088586	0.61	0.06	0	ON Bipolar Cells	PROX1-AS1
0	5.89874752281004	0.574	0.032	0	ON Bipolar Cells	GRM5
0	4.34879928707499	0.653	0.124	0	ON Bipolar Cells	ADARB2
0	6.89135793463433	0.538	0.01	0	ON Bipolar Cells	AC010478.1
0	5.44959395476331	0.509	0.027	0	ON Bipolar Cells	TMEM196
0	4.59525996821537	0.511	0.035	0	ON Bipolar Cells	TMEM132D
0	5.34159715955294	0.471	0.026	0	ON Bipolar Cells	SAMD3
0	4.66503861460815	0.445	0.024	0	ON Bipolar Cells	GABRR1
0	4.8313086156692	0.44	0.031	0	ON Bipolar Cells	NDST3
0	4.46191729873027	0.439	0.039	0	ON Bipolar Cells	GNG13
0	4.86567174402423	0.459	0.06	0	ON Bipolar Cells	KIRREL3
0	4.99214138366421	0.411	0.019	0	ON Bipolar Cells	SAMSN1-AS1
0	4.46024379746837	0.43	0.047	0	ON Bipolar Cells	PCP2
0	4.62433942813526	0.407	0.028	0	ON Bipolar Cells	IGF1
0	4.49914532058841	0.408	0.037	0	ON Bipolar Cells	NRP2
0	4.36471175686457	0.394	0.05	0	ON Bipolar Cells	NTNG1
0	5.2307864246662	0.352	0.016	0	ON Bipolar Cells	AC104117.3
0	4.49860442365293	0.338	0.024	0	ON Bipolar Cells	PRMT8
0	4.72091034166218	0.326	0.018	0	ON Bipolar Cells	ADAMTS2
0	4.38730648596485	0.321	0.023	0	ON Bipolar Cells	TMEM200A
0	4.71024439093581	0.309	0.016	0	ON Bipolar Cells	PLEKHD1
0	4.88576678417691	0.308	0.016	0	ON Bipolar Cells	AL445123.2
0	4.45646566247591	0.315	0.028	0	ON Bipolar Cells	SLC35F4
0	6.04190337259322	0.291	0.009	0	ON Bipolar Cells	LRRC53
0	4.50178684589417	0.29	0.023	0	ON Bipolar Cells	RD3L
0	5.28672153309025	0.25	0.007	0	ON Bipolar Cells	VSTM2A-OT1
0	4.40851645148101	0.27	0.037	0	ON Bipolar Cells	IL1RAPL2
0	3.14050888986003	0.881	0.151	0	OFF Bipolar Cells	CA10
0	4.1526582741926	0.874	0.16	0	OFF Bipolar Cells	PTPRR
0	6.08772927478904	0.715	0.065	0	OFF Bipolar Cells	GRIK1
0	3.32184616720231	0.859	0.227	0	OFF Bipolar Cells	CDH20
0	3.42019927537432	0.736	0.133	0	OFF Bipolar Cells	NETO1
0	3.67639425136761	0.682	0.086	0	OFF Bipolar Cells	VSX1
0	2.81736211233971	0.809	0.219	0	OFF Bipolar Cells	MDGA2
0	6.18206643340871	0.583	0.037	0	OFF Bipolar Cells	GALNTL6
0	5.88878461135914	0.548	0.044	0	OFF Bipolar Cells	HHIP
0	2.72179289752898	0.654	0.154	0	OFF Bipolar Cells	TAGLN3
0	2.66595217998626	0.628	0.147	0	OFF Bipolar Cells	LHX4
0	4.97893739883482	0.529	0.049	0	OFF Bipolar Cells	FRAS1
0	3.27692866462638	0.552	0.105	0	OFF Bipolar Cells	KCNMB4
0	4.73677016753129	0.521	0.074	0	OFF Bipolar Cells	ERBB4
0	3.39997255848489	0.531	0.1	0	OFF Bipolar Cells	PRKCB
0	2.96510358838098	0.558	0.142	0	OFF Bipolar Cells	GREB1L
0	3.15980331523002	0.479	0.07	0	OFF Bipolar Cells	GABRA1
0	4.02518685784393	0.469	0.075	0	OFF Bipolar Cells	AC098588.3
0	3.57167953462647	0.466	0.086	0	OFF Bipolar Cells	CNTN3
0	4.06706659040792	0.432	0.058	0	OFF Bipolar Cells	C3orf70
0	3.98620370561572	0.417	0.044	0	OFF Bipolar Cells	PTPRB
0	3.0307951953998	0.44	0.069	0	OFF Bipolar Cells	GABRB2
0	2.99778745785418	0.507	0.139	0	OFF Bipolar Cells	KHDRBS2
0	5.38960369054778	0.389	0.023	0	OFF Bipolar Cells	LGR5
0	2.82811830641903	0.489	0.127	0	OFF Bipolar Cells	GABRG2
0	3.1645108526154	0.416	0.059	0	OFF Bipolar Cells	TMEM215
0	3.90300343151575	0.408	0.051	0	OFF Bipolar Cells	REPS2
0	3.45248322764418	0.44	0.085	0	OFF Bipolar Cells	TBC1D1
0	3.39073897260157	0.439	0.091	0	OFF Bipolar Cells	LRP1B
0	3.04067550414462	0.413	0.074	0	OFF Bipolar Cells	INSM1
0	3.24156146005817	0.391	0.061	0	OFF Bipolar Cells	PDE1A
0	5.7420059510089	0.344	0.016	0	OFF Bipolar Cells	LAMA3
0	2.72700289835642	0.41	0.084	0	OFF Bipolar Cells	PRICKLE1
0	3.74619750169226	0.378	0.06	0	OFF Bipolar Cells	CNTNAP5
0	5.06760921487807	0.336	0.024	0	OFF Bipolar Cells	SLITRK6
0	2.64967520869451	0.387	0.078	0	OFF Bipolar Cells	NRSN1
0	6.64014576804469	0.313	0.01	0	OFF Bipolar Cells	NXPH2
0	2.90339244524269	0.333	0.054	0	OFF Bipolar Cells	AC091138.1
0	3.49950883231315	0.306	0.043	0	OFF Bipolar Cells	BEND6
0	3.25610066228126	0.321	0.063	0	OFF Bipolar Cells	FAT4
0	3.36238096866824	0.298	0.04	0	OFF Bipolar Cells	GABRA5
0	3.00088104627676	0.303	0.05	0	OFF Bipolar Cells	ADCY8
2.27257628409496e-301	2.80647020925292	0.296	0.053	6.78977616399051e-297	OFF Bipolar Cells	PLPPR5
1.9929280759198e-284	2.87683964023163	0.291	0.054	5.95427121242557e-280	OFF Bipolar Cells	SSTR2
8.59990802675611e-280	2.82033208243633	0.253	0.042	2.56939452115392e-275	OFF Bipolar Cells	BHLHE22
9.20787077277007e-276	2.7250662384218	0.539	0.19	2.75103555078051e-271	OFF Bipolar Cells	DPP10
7.18693169143416e-250	2.77439336066306	0.27	0.053	2.14723958144978e-245	OFF Bipolar Cells	ASCL1
1.67730586241833e-225	2.67872575690933	0.282	0.063	5.01128672514725e-221	OFF Bipolar Cells	KCND3
4.5153120147955e-204	2.67296060900451	0.374	0.119	1.34903977066045e-199	OFF Bipolar Cells	ACSS3
2.5698929740843e-110	3.0260602295702	0.294	0.114	7.67806923867165e-106	OFF Bipolar Cells	NXPH1
0	10.2779947426828	0.932	0.004	0	Retinal Precursors	UBE2C
0	9.43080141936311	0.924	0.003	0	Retinal Precursors	BIRC5
0	10.3694214883813	0.924	0.005	0	Retinal Precursors	TOP2A
0	7.24506761752752	0.917	0.028	0	Retinal Precursors	NUSAP1
0	7.53497530293072	0.856	0.02	0	Retinal Precursors	CENPF
0	9.86504174879355	0.833	0.002	0	Retinal Precursors	PBK
0	8.07396025303535	0.841	0.015	0	Retinal Precursors	CDK1
0	11.0134951207711	0.826	0.001	0	Retinal Precursors	MKI67
0	8.87992832622418	0.811	0.007	0	Retinal Precursors	CCNB2
0	9.1203089947598	0.795	0.003	0	Retinal Precursors	NDC80
0	8.24139035975019	0.78	0.005	0	Retinal Precursors	KNL1
0	7.73559156908775	0.78	0.005	0	Retinal Precursors	PIMREG
0	6.98682279260342	0.78	0.009	0	Retinal Precursors	MXD3
0	7.67835264467581	0.78	0.009	0	Retinal Precursors	TPX2
0	9.71808311781304	0.758	0.002	0	Retinal Precursors	DLGAP5
0	7.96817030455352	0.758	0.005	0	Retinal Precursors	GTSE1
0	7.11034051607723	0.758	0.007	0	Retinal Precursors	NCAPG
0	10.5381626600474	0.727	0.001	0	Retinal Precursors	AURKB
0	9.21415267278059	0.72	0.004	0	Retinal Precursors	ASPM
0	7.78091589677821	0.72	0.006	0	Retinal Precursors	KIF23
0	7.09817049109729	0.72	0.015	0	Retinal Precursors	PCLAF
0	7.65612505368794	0.697	0.005	0	Retinal Precursors	ANLN
0	8.09683254462113	0.659	0.005	0	Retinal Precursors	RRM2
0	6.97707623176638	0.652	0.007	0	Retinal Precursors	SPC24
0	7.51988572338425	0.644	0.004	0	Retinal Precursors	BUB1
0	7.82417351178338	0.644	0.006	0	Retinal Precursors	CDC20
0	8.70650144968566	0.636	0.001	0	Retinal Precursors	CKAP2L
0	6.94499043279598	0.629	0.004	0	Retinal Precursors	MELK
0	7.84392410011284	0.591	0.002	0	Retinal Precursors	CEP55
0	8.70584233526823	0.591	0.003	0	Retinal Precursors	NEK2
0	7.4370911852617	0.583	0.003	0	Retinal Precursors	KIF14
0	8.17264055730259	0.568	0.002	0	Retinal Precursors	TROAP
0	9.55926895345817	0.561	0.001	0	Retinal Precursors	HJURP
0	9.77375889567025	0.553	0.001	0	Retinal Precursors	DEPDC1
0	8.39952145960158	0.545	0.002	0	Retinal Precursors	NMU
0	7.48558749098929	0.538	0.003	0	Retinal Precursors	KIF18B
0	10.6456650044922	0.492	0	0	Retinal Precursors	KIF20A
0	6.9983998657187	0.477	0.004	0	Retinal Precursors	SHCBP1
0	8.89261761436545	0.462	0.001	0	Retinal Precursors	NEIL3
0	7.93474620725601	0.447	0.002	0	Retinal Precursors	FAM83D
0	7.3670224165821	0.424	0.002	0	Retinal Precursors	MYBL2
0	7.30909781121778	0.409	0.003	0	Retinal Precursors	TK1
0	6.90237845638173	0.356	0.002	0	Retinal Precursors	E2F8
0	7.28365207153945	0.356	0.002	0	Retinal Precursors	CDC45
0	7.43537578507365	0.348	0.001	0	Retinal Precursors	SKA1
0	7.91025453926077	0.326	0.001	0	Retinal Precursors	IQGAP3
0	7.19206571051455	0.288	0.001	0	Retinal Precursors	EXO1
0	6.91697348780687	0.288	0.002	0	Retinal Precursors	ESPL1
0	8.56232314061189	0.273	0	0	Retinal Precursors	HIST1H1B
0	7.78117442148563	0.25	0.001	0	Retinal Precursors	PIF1
