## Supplemental Table 2 for "Photostimulation Improves Maturation of Human Photoreceptors"

### Sheet: Sayfa1
Primer	Sequence (5’-3’)
OPN1SW Forward	ATACCGCAGCGAGTCCTATAC
OPN1SW Reverse	GATCCTACCATCACAACCAC
RHODOPSIN Forward	TTTGGAGGGCTTCTTTGCCA
RHODOPSIN Reverse	CCTCGGGGATGTACCTGGAC
SAG Forward	GGACAAAATCCCCAAGAAGAG
SAG Reverse	GGGGCTTGTCAGACATGAAG
HPRT1 Forward	TGACCTTGATTTATTTTGCATACC
HPRT1 Reverse	CGAGCAAGACGTTCAGTCCT
PER1 Forward	GGACACTCCTGCGACCAG
PER1 Reverse	GGGAGTGAGGTGGAAGATCTAA
GAPDH Forward	TGCACCACCAACTGCTTAGC
GAPDH Reverse	GGCATGGACTGTGGTCATGAG
