## Supplemental Table 3 for "Photostimulation Improves Maturation of Human Photoreceptors"

### Sheet: Sayfa1
Antibody	Source	Identifier	Dilution/IF	Dilution/WB
NeuN -Rabbit	CST	Cat# 24307S	1:200
PKC-a-mouse	Santa Cruz	Cat# sc-8393	1:200
CRALBP Antibody-mouse	Santa Cruz	Cat# sc-59487	1:200
Glutamine Synthetase -mouse	EMD Millipore	Cat# mab302	1:100
Rhodopsin Antibody-mouse	Santa Cruz	Cat# sc-57432	1:200	1:500
Visual Arrestin Antibody-mouse (Rod Arrestin)	SantaCruz	Cat# sc-166383	1:200	1:500
Arrestin-C Antibody-mouse (Cone Arrestin)	Santa Cruz	Cat# sc-293296	1:200	1:500
TOM20 Polyclonal antibody-Rabbit	Proteintech	Cat# 11802-1-AP	1:200	1:500
bassoon Antibody-mouse	SantaCruz	Cat# sc-58509	1:200
Syntaxin 1 Antibody-mouse	SantaCruz	Cat# sc-12736	1:200
Syntaxin 3 Polyclonal antibody-Rabbit	Proteintech	Cat# 15556-1-AP	1:200
PRPH2 Polyclonal antibody-Rabbit	Proteintech	Cat# 18109-1-AP	1:200
ROM1 Polyclonal antibody-Rabbit	Proteintech	Cat# 21984-1-AP	1:200
Anti-GNAT1 antibody	Abcam	Cat# ab74059	1:100	1:500
PDE6A	Proteintech	Cat# 21200-1-AP	1:500
Goat anti-Mouse IgG (H + L), Superclonal Recombinant Secondary Antibody, Alexa Fluor 488	Invitrogen	Cat# A28175	1:1000
Goat anti-Rabbit IgG (H + L) Cross-Adsorbed Secondary Antibody, Alexa Fluor 594	Invitrogen	Cat# A-11012	1:1000
SNAP25-mouse	Proteintech	Cat# 60159-1-AP		1:500
Beta actin-rabbit	CST	Cat# 4970S		1:5000
Vinculin	CST	Cat# 4650		1:5000
Anti-Rabbit HRP	CST	Cat# 7076P2		1:5000
Anti-Mouse HRP	CST	Cat# 7076P3		1:5000
RIM2-Rabbit	Proteintech	Cat# 20093-1-AP	1:200
Dynamin 1-Rabbit	Proteintech	Cat# 18205-1-AP	1:200
IMPG1-Rabbit	Proteintech	Cat# 19895-1-AP	1:200
BHLHE40-Rabbit	Proteintech	Cat# 17895-1-AP	1:200
FOXD1-Rabbit	Invitrogen	Cat# PA5-35145	1:200
SYP-mouse	Santa Cruz	Cat# sc-17750	1:200
